# Integrative analysis of large-scale loss-of-function screens identifies robust cancer-associated genetic interactions

**DOI:** 10.1101/646810

**Authors:** Christopher J. Lord, Niall Quinn, Colm J. Ryan

**Affiliations:** Breast Cancer Now Toby Robins Research Centre and Cancer Research UK Gene Function Laboratory, Institute of Cancer Research, London SW3 6JB, UK; School of Computer Science and Systems Biology Ireland, University College Dublin, Dublin 4, Ireland

**Keywords:** synthetic lethality, cancer, genetic interactions, protein-protein interactions, genetic heterogeneity

## Abstract

Genetic interactions, such as synthetic lethal effects, can now be systematically identified in cancer cell lines using high-throughput genetic perturbation screens. Despite this advance, few genetic interactions have been reproduced across multiple studies and many appear highly context-specific. Understanding which genetic interactions are robust in the face of the molecular heterogeneity observed in tumours and what factors influence this robustness could streamline the identification of therapeutic targets. Here, we develop a computational approach to identify robust genetic interactions that can be reproduced across independent experiments and across non-overlapping cell line panels. We used this approach to evaluate >140,000 potential genetic interactions involving cancer driver genes and identified 1,520 that are significant in at least one study but only 220 that reproduce across multiple studies. Analysis of these interactions demonstrated that: (i) oncogene addiction effects are more robust than oncogene-related synthetic lethal effects; and (ii) robust genetic interactions in cancer are enriched for gene pairs whose protein products physically interact. This suggests that protein-protein interactions can be used not only to understand the mechanistic basis of genetic interaction effects, but also to prioritise robust targets for further development. To explore the utility of this approach, we used a protein-protein interaction network to guide the search for robust synthetic lethal interactions associated with passenger gene alterations and validated two novel robust synthetic lethalities.
