## Supplemental Table S4 - PPI Enrichment for "Integrative analysis of large-scale loss-of-function screens identifies robust cancer-associated genetic interactions"

### Sheet: EnrichmentResults
Analysis	Network	FDR	TP53 Excluded	ALL_Tested	PPI_Tested	ALL_Discovered	PPI_Discovered	PPI_Validated	ALL_Validated	% Tested	% Discovered	% Validated	Discovery OR	Discovery Pvalue	Validation vs Tested OR	Validation vs Tested Pvalue	Validation vs Discovery OR	Validation vs Discovery Pvalue
MainAnalysis	STRING_medium_confidence	0.1	FALSE	142446	5438	871	148	52	126	0.0381759	0.16992	0.412698	5.2737	2.40677e-52	17.8656	7.66929e-40	4.75056	1.10379e-12
MainAnalysis	STRING_medium_confidence	0.1	TRUE	140026	5068	365	69	32	50	0.0361933	0.189041	0.64	6.27942	2.11015e-29	47.6357	6.51788e-34	13.3574	1.12549e-14
MainAnalysis	STRING_medium_confidence	0.2	FALSE	142446	5438	1520	204	69	220	0.0381759	0.134211	0.313636	4.01879	2.76893e-54	11.6478	4.65717e-43	3.94334	2.39837e-14
MainAnalysis	STRING_medium_confidence	0.2	TRUE	140026	5068	861	107	41	88	0.0361933	0.124274	0.465909	3.83892	3.52403e-28	23.4112	2.74713e-35	9.34462	1.1263e-17
MainAnalysis	STRING_medium_confidence	0.3	FALSE	142446	5438	2343	268	84	316	0.0381759	0.114383	0.265823	3.37089	7.62007e-57	9.2496	9.08466e-46	3.62659	3.42466e-16
MainAnalysis	STRING_medium_confidence	0.3	TRUE	140026	5068	1545	148	48	145	0.0361933	0.0957929	0.331034	2.87594	3.24092e-26	13.2939	1.10509e-32	6.43299	3.76273e-17
SameCellLines	STRING_medium_confidence	0.1	FALSE	142344	5722	327	71	40	114	0.0401984	0.217125	0.350877	6.69267	2.05137e-31	12.9901	6.44994e-27	3.1735	3.5088e-05
SameCellLines	STRING_medium_confidence	0.1	TRUE	139924	5352	206	41	28	77	0.0382493	0.199029	0.363636	6.28848	4.07711e-18	14.4384	2.40826e-20	5.0989	9.13668e-06
SameCellLines	STRING_medium_confidence	0.2	FALSE	142344	5722	652	108	57	176	0.0401984	0.165644	0.323864	4.81216	1.3651e-35	11.5417	1.5984e-35	3.9916	4.1904e-10
SameCellLines	STRING_medium_confidence	0.2	TRUE	139924	5352	457	64	40	124	0.0382493	0.140044	0.322581	4.13219	6.01939e-19	12.0561	4.10719e-26	6.13095	1.19395e-10
SameCellLines	STRING_medium_confidence	0.3	FALSE	142344	5722	1193	154	70	259	0.0401984	0.129086	0.27027	3.6092	1.1375e-36	8.94033	1.66604e-37	3.7478	1.59497e-12
SameCellLines	STRING_medium_confidence	0.3	TRUE	139924	5352	938	100	51	196	0.0382493	0.10661	0.260204	3.0386	8.71714e-20	8.9193	6.91345e-28	4.97438	9.83225e-13
SameTechnology	STRING_medium_confidence	0.1	FALSE	147185	5422	670	107	51	221	0.036838	0.159701	0.230769	5.04902	4.40767e-37	7.90875	5.54884e-26	2.10536	0.000704214
SameTechnology	STRING_medium_confidence	0.1	TRUE	144716	5051	366	51	25	58	0.0349028	0.139344	0.431034	4.51229	6.72011e-17	21.0469	2.00415e-21	8.21678	9.14114e-10
SameTechnology	STRING_medium_confidence	0.2	FALSE	147185	5422	1296	154	66	312	0.036838	0.118827	0.211538	3.59964	1.00235e-36	7.08887	9.27211e-31	2.73171	3.70724e-08
SameTechnology	STRING_medium_confidence	0.2	TRUE	144716	5051	844	80	30	83	0.0349028	0.0947867	0.361446	2.92589	1.90582e-15	15.739	1.01282e-22	8.04906	7.85019e-13
SameTechnology	STRING_medium_confidence	0.3	FALSE	147185	5422	2226	231	81	422	0.036838	0.103774	0.191943	3.11764	1.5062e-44	6.28963	3.36542e-34	2.61924	8.01842e-10
SameTechnology	STRING_medium_confidence	0.3	TRUE	144716	5051	1656	137	35	134	0.0349028	0.0827295	0.261194	2.53551	5.86409e-20	9.83683	6.21313e-21	4.92177	5.3871e-11
MainAnalysis	HIPPIE_all	0.1	FALSE	142446	3085	871	84	33	126	0.0216573	0.0964409	0.261905	4.92856	1.39723e-29	16.1919	3.36282e-26	4.82859	2.25454e-09
MainAnalysis	HIPPIE_all	0.1	TRUE	140026	2851	365	32	18	50	0.0203605	0.0876712	0.36	4.66477	8.45438e-12	27.2301	3.33492e-18	12.0938	1.71704e-09
MainAnalysis	HIPPIE_all	0.2	FALSE	142446	3085	1520	126	42	220	0.0216573	0.0828947	0.190909	4.21442	5.51874e-37	10.7923	5.78952e-27	3.41573	1.68586e-08
MainAnalysis	HIPPIE_all	0.2	TRUE	140026	2851	861	57	21	88	0.0203605	0.0662021	0.238636	3.46031	2.03326e-14	15.1852	7.67188e-17	6.41667	1.76611e-08
MainAnalysis	HIPPIE_all	0.3	FALSE	142446	3085	2343	168	51	316	0.0216573	0.0717029	0.161392	3.63265	7.69327e-41	8.82314	8.8875e-29	3.14175	2.61399e-09
MainAnalysis	HIPPIE_all	0.3	TRUE	140026	2851	1545	79	23	145	0.0203605	0.0511327	0.158621	2.63821	2.75634e-13	9.13644	3.38135e-14	4.52459	2.26223e-07
SameCellLines	HIPPIE_all	0.1	FALSE	142344	3375	327	45	33	114	0.0237102	0.137615	0.289474	6.64592	4.08247e-21	16.9312	1.582e-26	6.82407	1.62878e-08
SameCellLines	HIPPIE_all	0.1	TRUE	139924	3141	206	23	20	77	0.0224479	0.11165	0.25974	5.50619	3.84561e-10	15.3714	4.31408e-16	14.7368	3.06925e-07
SameCellLines	HIPPIE_all	0.2	FALSE	142344	3375	652	61	42	176	0.0237102	0.0935583	0.238636	4.3098	2.48314e-19	13.0559	1.3857e-29	7.53888	6.8376e-13
SameCellLines	HIPPIE_all	0.2	TRUE	139924	3141	457	29	25	124	0.0224479	0.0634573	0.201613	2.96883	8.04876e-07	11.0771	6.70498e-17	20.7702	8.75479e-12
SameCellLines	HIPPIE_all	0.3	FALSE	142344	3375	1193	91	48	259	0.0237102	0.0762783	0.185328	3.46671	6.85734e-22	9.48777	2.86768e-28	4.71377	1.06936e-11
SameCellLines	HIPPIE_all	0.3	TRUE	139924	3141	938	53	30	196	0.0224479	0.0565032	0.153061	2.63553	2.35235e-09	7.9363	1.72967e-16	5.64955	4.1638e-09
SameTechnology	HIPPIE_all	0.1	FALSE	147185	3077	670	63	42	221	0.0209057	0.0940299	0.190045	4.94155	9.35567e-23	11.1272	1.81056e-27	4.78212	1.0469e-08
SameTechnology	HIPPIE_all	0.1	TRUE	144716	2842	366	24	16	58	0.0196385	0.0655738	0.275862	3.52451	3.98281e-07	19.1193	1.72427e-14	14.2857	6.29431e-09
SameTechnology	HIPPIE_all	0.2	FALSE	147185	3077	1296	93	48	312	0.0209057	0.0717593	0.153846	3.70225	3.23113e-24	8.63435	7.07976e-27	3.79394	3.46405e-09
SameTechnology	HIPPIE_all	0.2	TRUE	144716	2842	844	43	19	83	0.0196385	0.0509479	0.228916	2.70568	2.64748e-08	14.9132	2.70192e-15	9.11654	1.19449e-09
SameTechnology	HIPPIE_all	0.3	FALSE	147185	3077	2226	138	55	422	0.0209057	0.0619946	0.130332	3.19373	6.6919e-29	7.12825	7.08053e-27	3.10742	3.53074e-09
SameTechnology	HIPPIE_all	0.3	TRUE	144716	2842	1656	73	23	134	0.0196385	0.0440821	0.171642	2.33641	3.57353e-10	10.4201	2.73581e-15	6.10018	2.27304e-09
MainAnalysis	biogrid	0.1	FALSE	142446	978	871	42	16	126	0.00686576	0.0482204	0.126984	7.61245	2.14136e-22	21.3734	7.639e-16	4.02238	8.86115e-05
MainAnalysis	biogrid	0.1	TRUE	140026	887	365	20	11	50	0.00633454	0.0547945	0.22	9.28031	4.84804e-13	44.7869	1.84918e-14	9.58974	7.24965e-06
MainAnalysis	biogrid	0.2	FALSE	142446	978	1520	57	19	220	0.00686576	0.0375	0.0863636	5.92263	1.59567e-24	13.9245	2.16307e-15	3.1393	0.000313136
MainAnalysis	biogrid	0.2	TRUE	140026	887	861	30	12	88	0.00633454	0.0348432	0.136364	5.82622	1.25175e-13	25.0941	5.13004e-13	6.62281	1.16413e-05
MainAnalysis	biogrid	0.3	FALSE	142446	978	2343	74	22	316	0.00686576	0.0315834	0.0696203	5.02186	6.26907e-27	11.0503	1.25965e-15	2.8421	0.000182355
MainAnalysis	biogrid	0.3	TRUE	140026	887	1545	37	12	145	0.00633454	0.0239482	0.0827586	3.97281	1.28313e-11	14.3336	2.03123e-10	4.96241	7.01278e-05
SameCellLines	biogrid	0.1	FALSE	142344	1038	327	24	18	114	0.00729219	0.0733945	0.157895	11.0144	7.4365e-17	25.9577	6.11514e-19	6.46875	5.81845e-05
SameCellLines	biogrid	0.1	TRUE	139924	947	206	12	11	77	0.00676796	0.0582524	0.142857	9.1813	2.29011e-08	24.7349	5.73685e-12	21.3333	0.000102175
SameCellLines	biogrid	0.2	FALSE	142344	1038	652	31	22	176	0.00729219	0.047546	0.125	6.9741	5.13747e-16	19.847	1.52756e-20	7.4127	2.03198e-07
SameCellLines	biogrid	0.2	TRUE	139924	947	457	15	14	124	0.00676796	0.0328228	0.112903	5.04444	7.8183e-07	18.9432	2.10568e-13	42.2545	7.71004e-08
SameCellLines	biogrid	0.3	FALSE	142344	1038	1193	41	25	259	0.00729219	0.0343671	0.0965251	5.00313	8.12169e-16	14.8784	2.34637e-20	6.12981	3.37017e-08
SameCellLines	biogrid	0.3	TRUE	139924	947	938	24	17	196	0.00676796	0.0255864	0.0867347	3.92772	5.00363e-08	14.1741	4.71615e-14	9.97207	1.30666e-07
SameTechnology	biogrid	0.1	FALSE	147185	967	670	32	23	221	0.00656996	0.0477612	0.104072	7.80943	8.18667e-18	17.9681	1.42472e-20	5.67901	6.43422e-06
SameTechnology	biogrid	0.1	TRUE	144716	876	366	15	10	58	0.00605324	0.0409836	0.172414	7.12196	1.08912e-08	34.592	2.5206e-12	12.625	7.74645e-06
SameTechnology	biogrid	0.2	FALSE	147185	967	1296	44	26	312	0.00656996	0.0339506	0.0833333	5.51967	2.52101e-18	14.0983	1.31994e-20	4.87879	4.57601e-07
SameTechnology	biogrid	0.2	TRUE	144716	876	844	21	12	83	0.00605324	0.0248815	0.144578	4.26816	8.65722e-08	28.1238	1.46904e-13	14.1221	5.38534e-08
SameTechnology	biogrid	0.3	FALSE	147185	967	2226	58	29	422	0.00656996	0.0260557	0.0687204	4.23953	2.29622e-18	11.4719	1.7043e-20	4.51654	6.14469e-08
SameTechnology	biogrid	0.3	TRUE	144716	876	1656	31	15	134	0.00605324	0.0187198	0.11194	3.21068	5.74453e-08	21.0408	6.69483e-15	11.8645	1.91704e-09

### Sheet: Legend
Column	Explanation
Analysis	The analysis type (main analysis, same cell lines, same technology)
Network	The protein protein interaction used to calculate the enrichment statistics
FDR	The FDR threshold used to identify reproducible interactions
TP53 Excluded	Whether interactions associated with TP53 have been removed from the analysis set
ALL_Tested	Total number of unique genetic interaction pairs tested
PPI_Tested	Total number of unique genetic interaction pairs tested that have an associated protein-protein interaction
ALL_Discovered	Total number of unique genetic interaction pairs identified in at least one of the discovery screens that have an associated protein-protein interaction
PPI_Discovered	Total number of unique genetic interaction pairs identified in at least one of the discovery screens that have an associated protein-protein interaction
PPI_Validated	Total number of unique genetic interaction pairs validated in at least one of the validation screens that have an associated protein-protein interaction
ALL_Validated	Total number of unique genetic interaction pairs validated in at least one of the validation screens
% Tested	Percentage of the tested interactions that have an associated protein-protein interaction
% Discovered	Percentage of the discovered interactions that have an associated protein-protein interaction
% Validated	Percentage of the validated interactions that have an associated protein-protein interaction
Discovery OR	Odds ratio from Fisher's exact test comparing the number of protein-protein interaction pairs identifed as significant in at least one screen to the set of protein-protein interaction pairs tested
Discovery Pvalue	P-value from Fisher's exact test comparing the number of protein-protein interaction pairs identifed as significant in at least one screen to the set of protein-protein interaction pairs tested
Validation vs Tested OR	Odds ratio from Fisher's exact test comparing the number of protein-protein interaction pairs validated in at least one pair of screens to the set of protein-protein interaction pairs tested
Validation vs Tested Pvalue	P-value from Fisher's exact test comparing the number of protein-protein interaction pairs validated in at least one pair of screens to the set of protein-protein interaction pairs tested
Validation vs Discovery OR	Odds ratio from Fisher's exact test comparing the number of protein-protein interaction pairs validated in at least one pair of screens to the set of protein-protein interaction pairs discovered as significant in at least one screen
Validation vs Discovery Pvalue	P-value from Fisher's exact test comparing the number of protein-protein interaction pairs validated in at least one pair of screens to the set of protein-protein interaction pairs discovered as significant in at least one screen
Rows highlighted in blue are presented in main text Figure 4
