## Supplemental Table S6 - Passenger Gene Dependencies for "Integrative analysis of large-scale loss-of-function screens identifies robust cancer-associated genetic interactions"

Driver	Dependency	AnovaP_DIS	AnovaB_DIS	AnovaR2_DIS	DiscoveryScreen	ValidationScreen		AnovaP_VAL	AnovaB_VAL	AnovaR2_VAL	FDR_DIS	FDR_VAL	PPI	SelfSelf	Type
CDKN2B_mut_del	CDKN2A	1.67936E-09	-0.092303439	7.02E-02	AVANA	DRIVE_LESS_AVANA		0.00	-1.65	1.28E-01	1.12E-04	6.19303E-06	TRUE	FALSE	Sensitivity
CDKN2B_mut_del	CDKN2A	6.57625E-10	-0.266820809	9.45E-02	DRIVE	AVANA_LESS_DRIVE		0.01	-0.71	4.08E-02	1.52E-01	0.134833777	TRUE	FALSE	Sensitivity
CDKN2B_mut_del	MDM2	1.02963E-05	-0.49651503	4.27E-02	DRIVE	AVANA_LESS_DRIVE		0.00	-0.26	6.40E-02	4.49E-05	0.061666775	TRUE	FALSE	Sensitivity
CDKN2C_mut_del	CCND2	2.0796E-07	-0.931471345	8.23E-02	SCORE	AVANA_LESS_SCORE		0.01	-0.22	4.57E-02	8.65E-02	0.18880454	TRUE	FALSE	Sensitivity
DDX17_mut_del	DDX5	0.000135938	-0.23966168	2.59E-02	AVANA	DRIVE_LESS_AVANA		0.00	-0.98	8.63E-02	6.16E-02	0.026241867	TRUE	FALSE	Sensitivity
IFNB1_mut_del	MPL	7.36507E-05	-0.125717268	3.14E-02	DEPMAP	DRIVE_LESS_DEPMAP		7.30E-04	-3.77E-01	7.57E-02	1.04E-01	0.018115239	TRUE	FALSE	Sensitivity
IFNW1_mut_del	MPL	0.000126702	-0.12151961	2.94E-02	DEPMAP	DRIVE_LESS_DEPMAP		0.00	-0.41	9.36E-02	1.48E-01	0.006138432	TRUE	FALSE	Sensitivity
MTAP_mut_del	CDKN2A	5.7032E-05	-0.067396281	3.20E-02	AVANA	DRIVE_LESS_AVANA		5.40E-05	-2.76E-01	5.42E-02	1.12E-04	0.003683297	TRUE	FALSE	Sensitivity
MTAP_mut_del	CDKN2A	1.54213E-06	-0.216803742	5.86E-02	DRIVE	AVANA_LESS_DRIVE		0.00	-0.29	7.32E-02	3.49E-12	0.000305713	TRUE	FALSE	Sensitivity
PLIN2_mut_del	RXRA	3.40378E-05	-0.276115161	7.03E-02	SCORE	DEPMAP_LESS_SCORE		0.00	-0.08	4.77E-02	2.81E-05	0.008204923	TRUE	FALSE	Sensitivity
RPL22_mut_del	RPL22L1	5.91248E-09	-0.293276259	5.82E-02	AVANA	DRIVE_LESS_AVANA		0.00	-0.14	2.68E-02	2.98E-02	0.061666775	TRUE	FALSE	Sensitivity
RPL22_mut_del	RPL22L1	3.26417E-17	-1.569088356	1.16E-01	DRIVE	AVANA_LESS_DRIVE		1.05E-02	-6.28E-02	2.38E-02	1.03E-02	0.159798724	TRUE	FALSE	Sensitivity
TIMM17B_mut_del	TIMM17A	3.01779E-05	-0.337455263	3.26E-02	AVANA	SCORE_LESS_AVANA		0.00	-0.73	1.07E-01	1.12E-04	0.008204923	TRUE	FALSE	Sensitivity
VPS4B_mut_del	VPS4A	6.26407E-09	-1.0414412	8.38E-02	DRIVE	AVANA_LESS_DRIVE		0.00	-0.94	5.80E-02	6.16E-02	0.004086356	TRUE	FALSE	Sensitivity
VPS4B_mut_del	VPS4A	6.26407E-09	-1.0414412	8.38E-02	DRIVE	SCORE_LESS_DRIVE		0.00	-0.18	4.57E-02	6.31E-02	0.005015915	TRUE	FALSE	Sensitivity
VPS4B_mut_del	VPS4A	3.02297E-05	-0.576773167	7.14E-02	SCORE	DRIVE_LESS_SCORE		0.00	-0.22	2.97E-02	6.16E-02	0.018115239	TRUE	FALSE	Sensitivity
VPS4B_mut_del	VPS4A	3.02297E-05	-0.576773167	7.14E-02	SCORE	AVANA_LESS_SCORE		0.00	-0.36	3.94E-02	2.12E-03	0.003683297	TRUE	FALSE	Sensitivity
