## Supplemental Table S7 - VPS4 and DDX viability data for "Integrative analysis of large-scale loss-of-function screens identifies robust cancer-associated genetic interactions"

### Sheet: VPS4_NormalizedViability
CellLine	NPI	siRNA
VPS4A_KO	0.805398	VPS4A
VPS4A_KO	1.00492	VPS4A
VPS4A_KO	0.97588	VPS4A
VPS4A_KO	0.530971	VPS4B
VPS4A_KO	0.438592	VPS4B
VPS4A_KO	0.50964	VPS4B
VPS4B_KO	0.532862	VPS4A
VPS4B_KO	0.627268	VPS4A
VPS4B_KO	0.664989	VPS4A
VPS4B_KO	0.88527	VPS4B
VPS4B_KO	0.894542	VPS4B
VPS4B_KO	0.845934	VPS4B
WT	0.933333	VPS4A
WT	1.05231	VPS4A
WT	1.03016	VPS4A
WT	1.01633	VPS4B
WT	1.01095	VPS4B
WT	0.968223	VPS4B

### Sheet: VPS4_RawViability
	Mock	Mock	Mock	Scr_siRNA	Scr_siRNA	Scr_siRNA	PLK1_siRNA	PLK1_siRNA	PLK1_siRNA	VPS4A_siRNA	VPS4A_siRNA	VPS4A_siRNA	VPS4B_siRNA	VPS4B_siRNA	VPS4B_siRNA
HAP1_WT	45695.8	54055.2	56357.1	55665.2	57188.7	56470.2	6067.48	6420.09	10388.6	53187	58995	57913.9	57238.6	56975.8	54890.1
HAP1_VPS4A_KO	39608.3	43310.7	47645.1	45353.1	43793	41444.5	2425	2627.91	3898.63	35639.8	43729.8	42552.2	24512.8	20767.2	23647.9
HAP1_VPS4B_KO	46457.5	53646	57105.6	51290.9	54923.4	51962.8	3170.13	5941.08	6995.57	30603.5	35074.3	36860.6	47292.5	47731.6	45429.6

### Sheet: DDX_NormalizedViability
CellLine	NPI	siRNA
DDX17_KO	0.291881	DDX5
DDX17_KO	0.389287	DDX5
DDX17_KO	0.305897	DDX5
DDX17_KO	0.60661	DDX17
DDX17_KO	0.690702	DDX17
DDX17_KO	0.633546	DDX17
DDX5_KO	0.717453	DDX5
DDX5_KO	0.888204	DDX5
DDX5_KO	0.893537	DDX5
DDX5_KO	0.424033	DDX17
DDX5_KO	0.301816	DDX17
DDX5_KO	0.277077	DDX17
WT	1.02792	DDX5
WT	1.20728	DDX5
WT	1.27808	DDX5
WT	1.21642	DDX17
WT	1.12029	DDX17
WT	1.01836	DDX17

### Sheet: DDX5_RawViability
	Mock	Mock	Mock	Scr_siRNA	Scr_siRNA	Scr_siRNA	PLK1_siRNA	PLK1_siRNA	PLK1_siRNA	DDX5_siRNA	DDX5_siRNA	DDX5_siRNA	DDX17_siRNA	DDX17_siRNA	DDX17_siRNA
HAP1_WT	24971.8	35480.3	40308.2	42085	43843	40412.5	13004.4	12194.6	15356.9	42911.9	48040.5	50065	48301.9	45553.1	42638.5
HAP1_DDX5_KO	42744.4	47967.1	49373.1	51935.7	48788.8	44504.1	5203.82	6585.92	8513.01	36643.7	43754.1	43976.2	24425.2	19335.8	18305.6
HAP1_DDX17_KO	44514.4	52210.7	50492.1	53145.2	52853.1	48793.9	9907.08	13438.4	14425.8	23975.8	27775.3	24522.5	36252.5	39532.6	37303.2
